# Epigenomic Analyses Identify FOXM1 As a Key Regulator of Anti-Tumor Immune Response in Esophageal Adenocarcinoma

**DOI:** 10.1101/2023.07.28.551066

**Authors:** Benjamin Ziman, Qian Yang, Yueyuan Zheng, Megha Sheth, Chehyun Nam, Hua Zhao, Uttam K Sinha, De-Chen Lin

**Affiliations:** Center for Craniofacial Molecular Biology, Herman Ostrow School of Dentistry, University of Southern California, 2250 Alcazar St, Los Angeles, CA 90089, USA; Department of Otolaryngology Head and Neck, Keck School of Medicine, University of Southern California, 1441 Eastlake Ave, Los Angeles, CA 90033 USA; Samuel Oschin Comprehensive Cancer Institute, Department of Medicine, Cedars-Sinai Medical Center, 127 S. San Vicente Blvd, Los Angeles, CA 90048, USA

## Abstract

Unlike most cancer types, the incidence of esophageal adenocarcinoma (EAC) has rapidly escalated in the western world over recent decades. Using whole genome bisulfite sequencing (WGBS), we identify the transcription factor (TF) FOXM1 as an important epigenetic regulator of EAC. FOXM1 plays a critical role in cellular proliferation and tumor growth in EAC patient-derived organoids and cell line models. We identify ERBB2 as an upstream regulator of the expression and transcriptional activity of FOXM1. Unexpectedly, Gene Set Enrichment Analysis (GSEA) unbiased screen reveals a prominent anti-correlation between FOXM1 and immune response pathways. Indeed, syngeneic mouse models show that FOXM1 inhibits the infiltration of CD8^+^ T cells into the tumor microenvironment. Consistently, FOXM1 suppresses CD8^+^ T cell chemotaxis *in vitro* and antigen-dependent CD8^+^ T cell killing. This study characterizes FOXM1 as a significant EAC-promoting TF and elucidates its novel function in regulating anti-tumor immune response.
