## Supplemental Table S1 for "Epigenomic Analyses Identify FOXM1 As a Key Regulator of Anti-Tumor Immune Response in Esophageal Adenocarcinoma"

### Sheet: Table S1
Human qPCR
TBP-Forward	TGTATCCACAGTGAATCTTGGTTG
TBP-Reverse	GGTTCGTGGCTCTCTTATCCTC
FOXM1-Forward	TCTGCCAATGGCAAGGTCTCCT
FOXM1-Reverse	CTGGATTCGGTCGTTTCTGCTG
CDKN3-Forward	ATGGAGGGACTCCTGACATAGC
CDKN3-Reverse	TCTCCCAAGTCCTCCATAGCAG
CCNF-Forward	CTGCGTCTTGAGCCTCCATAAG
CCNF-Reverse	CCTGGCTGATTTCTCCATAGCG
PTTG1-Forward	GCTTTGGGAACTGTCAACAGAGC
PTTG1-Reverse	CTGGATAGGCATCATCTGAGGC
B2M-Forward	CCACTGAAAAAGATGAGTATGCCT
B2M-Reverse	CCAATCCAAATGCGGCATCTTCA
PSMB8-Forward	CCTTACCTGCTTGGCACCATGT
PSMB8-Reverse	TTGGAGGCTGCCGACACTGAAA
PSMB9-Forward	CGAGAGGACTTGTCTGCACATC
PSMB9-Reverse	CACCAATGGCAAAAGGCTGTCG
PSMB10-Forward	GGACAAGAGCTGCGAGAAGATC
PSMB10-Reverse	ATCTTGGACGCCACCATCCGTG
CCL2-Forward	AGAATCACCAGCAGCAAGTGTCC
CCL2-Reverse	TCCTGAACCCACTTCTGCTTGG
CCL5-Forward	CCTGCTGCTTTGCCTACATTGC
CCL5-Reverse	ACACACTTGGCGGTTCTTTCGG
CTSS-Forward	TGGATCACCACTGGCATCTCTG
CTSS-Reverse	GCTCCAGGTTGTGAAGCATCAC
TAP2-Forward	ATGCCCTTCACAATAGCAGCGG
TAP2-Reverse	CCAAAACTGCGAACGGTCTGCA
TAPBP-Forward	GAGCCTGTTCTCATCACCATGG
TAPBP-Reverse	GTAGGCAAAGCTCAAGTCCAGC
TNFRSF9-Forward	TCTTCCTCACGCTCCGTTTCTC
TNFRSF9-Reverse	TGGAAATCGGCAGCTACAGCCA
CXCL9-Forward	CTGTTCCTGCATCAGCACCAAC
CXCL9-Reverse	TGAACTCCATTCTTCAGTGTAGCA
CXCL10-Forward	GGTGAGAAGAGATGTCTGAATCC
CXCL10-Reverse	GTCCATCCTTGGAAGCACTGCA
Mouse qPCR
TBP-Forward	CTACCGTGAATCTTGGCTGTAAAC
TBP-Reverse	AATCAACGCAGTTGTCCGTGGC
FOXM1-Forward	GTCTCCTTCTGGACCATTCACC
FOXM1-Reverse	GCTCAGGATTGGGTCGTTTCTG
B2M-Forward	ACAGTTCCACCCGCCTCACATT
B2M-Reverse	TAGAAAGACCAGTCCTTGCTGAAG
PSMB8-Forward	CCTTACCTGCTTGGCACCATGT
PSMB8-Reverse	TTGGATGCTGCAGACACGGAGA
PSMB9-Forward	TACCGTGAGGACTTGTTAGCGC
PSMB9-Reverse	GGCTGTCGAATTAGCATCCCTC
PSMB10-Forward	TTCGGGTTCCTCATGCACGCAA
PSMB10-Reverse	TTTGTCCGCCACAACCGAATCG
CCL2-Forward	GCTACAAGAGGATCACCAGCAG
CCL2-Reverse	GTCTGGACCCATTCCTTCTTGG
CCL5-Forward	CCTGCTGCTTTGCCTACCTCTC
CCL5-Reverse	ACACACTTGGCGGTTCCTTCGA
CTSS-Forward	GCATAGAGGCAGACGCTTCCTA
CTSS-Reverse	CCACTGCTTCTTTCAGGGCATC
TAP2-Forward	AGCAGGAAGTCAGCCGCTACAA
TAP2-Reverse	CGCAGTTCAGAATCAGCACCTG
TAPBP-Forward	TGGTCAGCGTATCCAGCACTCT
TAPBP-Reverse	TTATGGGTGAGGACGGTCAGCA
TNFRSF9-Forward	CCAAGTACCTTCTCCAGCATAGG
TNFRSF9-Reverse	GCGTTGTGGGTAGAGGAGCAAA
CXCL9-Forward	CCTAGTGATAAGGAATGCACGATG
CXCL9-Reverse	CTAGGCAGGTTTGATCTCCGTTC
CXCL10-Forward	ATCATCCCTGCGAGCCTATCCT
CXCL10-Reverse	GACCTTTTTTGGCTAAACGCTTTC
ChIP-qPCR
CDKN3-Forward	AGCCAATCAACGTCCCACAG
CDKN3-Reverse	GCGTCTTCCAGCAACCAATC
CCNF-Forward	GGAAGCGCTCCTACGGGA
CCNF-Reverse	AACATTGGCCGCTGATTGGT
PTTG1-Forward	GGCTGCTTAGGTCCTTTCCA
PTTG1-Reverse	GACCCTCCCATTCACTCACG
