## Supplemental Table S2 for "Epigenomic Analyses Identify FOXM1 As a Key Regulator of Anti-Tumor Immune Response in Esophageal Adenocarcinoma"

### Sheet: Table S2
sgRNA
sgScramble	AAAUGUGAGAUCAGAGUAAU
sg3FOXM1	TCCCGATTAGACTCCTGTTGGGCA
Mouse shRNA
shScramble	TAAGGTTAAGTCGCCCTCGGTGTGCTGTCCCGAGGGCGACTTAACCTTA
shFOXM1-1	GAGCATCATCACAGCGCTAGTGTGCTGTCCTAGCGCTGTGATGATGCTC
shFOXM1-2	TGTGAAAGCCTATTGGATTGTGTGCTGTCC AATCCAATAGGCTTTCACA
